# Megabase-scale loss of heterozygosity provoked by CRISPR-Cas9 DNA double-strand breaks

**DOI:** 10.1101/2024.09.27.615517

**Authors:** Samantha B. Regan, Darpan Medhi, Travis B. White, Yi-Zhen Jiang, Su Jia, Qichen Deng, Maria Jasin

## Abstract

Harnessing DNA double-strand breaks (DSBs) is a powerful approach for gene editing, but it may provoke loss of heterozygosity (LOH), which predisposes to tumorigenesis. To interrogate this risk, we developed a two-color flow cytometry-based system (Flo-LOH), detecting LOH in ∼5% of cells following a DSB. After this initial increase, cells with LOH decrease due to a competitive disadvantage with parental cells, but if isolated, they stably propagate. Segmental loss from terminal deletions with de novo telomere addition and nonreciprocal translocations is observed as well as whole chromosome loss, especially following a centromeric DSB. LOH spans megabases distal from the DSB, but also frequently tens of megabases centromere-proximal. Inhibition of microhomology-mediated end joining massively increases LOH, which is synergistically increased with concomitant inhibition of canonical nonhomologous end joining. The capacity for large-scale LOH must therefore be considered when using DSB-based gene editing, especially in conjunction with end joining inhibition.
