## Supplementary material for "Megabase-scale loss of heterozygosity provoked by CRISPR-Cas9 DNA double-strand breaks": Tables S1-S3

### Sheet: Table S1 Primers
Primer name	Sequence	Allele specificity	Previously published	Primer name in previous publication
Targeting mRuby3 and dClover2 to Klf5 to generate Flo-LOH on chr14
Klf5 ex4 5' hom_fwd	acggtatcgataagcttgatGAAGAGAGAGCCTCTTGC	Universal	No	* = used for multiple purposes (only listed twice if used in different sections)
Klf5 ex4 5' hom_rev_T2A	ctctgccctcGTTCTGGTGCCGCTTCATG	Universal	No
Klf5 ex4 3' hom_fwd_Ruby	gtgtctctcaGCGAGCGAGCGCTGCGCC	Universal	No
Klf5 ex4 3' hom_fwd_Clover	atgtatcttaGCGAGCGAGCGCTGCGCC	Universal	No
Klf5 ex4 3' hom_rev	ccgggctgcaggaattcgatGGCTATTTGTGAACTGCCAGGTACACACAACCG	Universal	No
T2A + mRuby3_for	gagggcagaggaagtctgctaacatgcggtgacgtcgaggagaatcctggcccaGTGTCTAAGGGCGAAGAG	Universal	No
mRuby3_rev	gctcgctcgcTGAGAGACACAAAAAATTCCAAC	Universal	No
T2A + mClover2_for	gagggcagaggaagtctgctaacatgcggtgacgtcgaggagaatcctggcccaGTGAGCAAGGGCGAGGAG	Universal	No
dClover2_rev	gctcgctcgcTAAGATACATTGATGAGTTTGGACAAAC	Universal	No
T2A_fwd	gcaccagaacGAGGGCAGAGGAAGTCTG	Universal	No
Klf5 ex4 nesting_for	GTGCAACCAGCTGATGCTAAGAT	Universal	No
Klf5 ex4seqR3	CTGAGAGGTATCTCACCACAAATTC	Universal	No
Ruby int R1*	ACCACCAAGGTTGCTGTATTTGGC	Universal	No
Ruby int F1*	GGTGGAGTCGTCACCGTC	Universal	No
Klf5 ex4 nesting_rev	ATGGCTATTTGTGAACTGCCAGG	Universal	No
Klf5 ex4seqF3	CTGGGTTGGAGACAAGGGCTCA	Universal	No
dClover out in R1*	CGGCGCGGGTCTTGTAGGTA	Universal	No
Clover seq F*	GGCACAAGCTGGAGTACAAC	Universal	No
Targeting mRuby3 and dClover2 to Rosa26 to generate Flo-LOH on chr6
mRuby3-SA-Koz-F	gctaaccatgttcatgccttcttctttttcctacaggccgccaccatgGTGTCTAAGGGC	Universal	No
PR Ruby R	agttaacatcaCTTGTACAGCTCGTCCAT	Universal	No
dClover2-SA-Koz-F	gctaaccatgttcatgccttcttctttttcctacaggcCGCCACCATGGTGAGCA	Universal	No
PR Clover R	agttaacatcACTTGTACAGCTCGTCCATG	Universal	No
PR SV40 F	gaTGTTAACTTGTTTATTGCAGCTTATAATGGTTAC	Universal	No
dClover2-SV40pA-PacI-R	cgcccatcttctttaattaaTAAGATACATTGATGAGTTTGGACAAAC	Universal	No
Ray-Rosa26-5'OutF1*	GCCGCCTAAAGAAGAGGCTGT	Universal	No
Ruby int R1*	ACCACCAAGGTTGCTGTATTTGGC	Universal	No
Ruby int F1*	GGTGGAGTCGTCACCGTC	Universal	No
Ray-Rosa26-3'Out-R2*	AGCACACACAACACAACAACCT	Universal	No
dClover out in R1*	CGGCGCGGGTCTTGTAGGTA	Universal	No
Clover seq F*	GGCACAAGCTGGAGTACAAC	Universal	No
Polymorphisms denoted in red
Estimating cutting efficiencies
Primer e*	GAAACTGGAAAAGCTAGCAAC	129	Larocque et al. (2011)	H3-
Primer h*	GGATTGCACGCAGGTTCTCCG	Universal	Larocque et al. (2011)	S/P
Primer g*	GCCGGTCTTGTCGATCAGGATGA	Universal	Larocque et al. (2011)	DSB For
Chr6-A-A9 B6 F2	GCACTGCTGCAAGGATCATTTTGA	B6	No
Chr6-A-A9 B6 R2	GGTAGTGTCTGCCTAGGGTTTTCA	B6	No
Chr6-A-A9 B6 F1	TTGCAGAACACCTGTCGCCT	B6	No
Chr6-A-A9 B6 R1	GGGAGTGCAGGGAGACTGC	B6	No
Primer f*	GGAAAAGCTAGCCCAAGCTTG	B6	Larocque et al. (2011)	H3+
F-B6 gFhit	CCACTTCCCTTTGACCCAAAG	B6	No
R-B6 gFhit	CCTACCCTACCAAAAAACCTTG	B6	No
B6 gFhit seq	GCTCAGGAGAACATTTGCTG	Universal	No
F1-B6 gDwnstr Klf5+28	GGTTCAGAAAGCTTCATCCAAAGG	B6	No
R-B6 gDwnstr Klf5+28	GGATCATGTGTCCTGGGCTG	B6	No
B6 gDwnstr Klf5+28 seq	GCAGCCTGAGGAGTTTAGAC	Universal	No
F2-B6 gDwnstr Klf5+36	GTGACGTCGCTTTGCGTATC	B6	No
R-B6 gDwnstr Klf5+36	CAAAACAGGGTGGGGGGGAC	B6	No
B6 gDwnstr Klf5+36 seq	CTGCAATGCTGCTGTATAGG	Universal	No
Genomic analysis for LOH					129/B6 Polymorphism
Ube2e2_unv_F	CAGTGGGCTCTTGCTCTGTG	Universal	No		chr14 129 187 bp; chr14 B6 334 bp
Ube2e2_129_R	ATGATCCCAAGTCAGGGTACTG	129	No
Ube2e2_B6_F	CCTGGTTCTGAGCCGTTATG	B6	No
Ube2e2_B6_R	CTTGGCTCTCATCACTGACCT	B6	No
Fhit 129_3_3SNPs as F1	GGTCATCACAAAAAGGGAATGAAGAC	129	No		chr14 129 173 bp; chr14 B6 209 bp
Fhit 129_3_3SNPs as R1	TTTCCACGACAGGCACTCTT	129	No
Fhit B6_2SNPs as F1	ACCTCTCATCATCAGCTACGAAAATG	B6	No
Fhit B6_2SNPs as R1	TACCCGCTGAGCCGTT	B6	No
48.2 For	GATCAAACCTGATGACCTGAGC	Universal	Larocque et al. (2011)	48.6 For	chr14 129 C; chr14 B6 T (rs31527088)
48.2 Rev	TGTGTATGTAATTTTATTTGCATTTG	Universal	Larocque et al. (2011)	48.6 Rev
Primer g*	GCCGGTCTTGTCGATCAGGATGA	Universal	Larocque et al. (2011)	DSB For	chr14 129 I-SceI digest; chr14 B6 NcoI digest
Primer h*	GGATTGCACGCAGGTTCTCCG	Universal	Larocque et al. (2011)	S/P
Primer a*	AGTGGAAGTTCTTTTCTTTGGAGA	Universal	Larocque et al. (2011)	HindIII Rev	chr14 129 no HindIII digest; chr14 B6 HindIII digest
Primer b	CTATCAGGACATAGCGTTGGCTAC	Universal	Larocque et al. (2011)	HindIII For
Primer c	GCGTATGCAGCCGCCGCATTGC	Universal	Stark et al. (2003)	ep2	chr14 129 EagI digest; chr14 B6 PacI digest
Primer d*	AGGAATGCAGAGTTCTGCTTTAGC	Universal	Stark et al. (2003)	rb1
Primer e*	GAAACTGGAAAAGCTAGCAAC	129	Larocque et al. (2011)	H3-	chr14 129 1426 bp; chr14 B6 no band
Primer f*	GGAAAAGCTAGCCCAAGCTTG	B6	Larocque et al. (2011)	H3+	chr14 129 no band; chr14 B6 1429 bp
94.1 For	CAAGAGTTAGTACCATCTTGGGC	Universal	Larocque et al. (2011)	94.3 For	chr14 129 G; chr14 B6 A (rs30414683)
94.1 Rev	CCTTCAGTACACTGTAGAAGC	Universal	Larocque et al. (2011)	94.3 Rev
D14Mit95 For	TATTTTTAAGTCAGTATACACATGCGC	Universal	Blake et al. (2002 )	D14Mit95 For	chr14 129 169 bp; chr14 B6 129 bp
D14Mit95 Rev	TTATCCAAGTGTATTTAAAGAAGAGGC	Universal	Blake et al. (2002 )	D14Mit95 Rev
iPCR and telomere addition PCR
3 Telomere Repeats	CCCTAACCCTAACCCTAA	Universal	No
Primer a*	AGTGGAAGTTCTTTTCTTTGGAGA	Universal	Larocque et al. (2011)	HindIII Rev
Primer e*	GAAACTGGAAAAGCTAGCAAC	129	Larocque et al. (2011)	H3-
iPCR primer 9	GCTGCAAATACAGAGACAC	Universal	No
iPCR primer 8	CCATACTCAGAAGCCATTG	Universal	No

### Sheet: Table S2 gRNAs
Guide name	Sequence	PAM	crRNA or plasmid?	Allele specificity	DSB site (Mb, GRCm39)		Polymorphisms denoted in red
gKlf5	GCTCGCTCGCTCAGTTCTGG	TGG	pX459	Universal	chr14: 99.6
gRosa26	ACTGGAGTTGCAGATCACGA	GGG	pX330	Universal	chr6: 113.1
gS2Neo	CGTCGTGACTAGGGATAACA	GGG	pX459 and crRNA	129	chr14: 73.5
gChr6-B6-DSB9	CTCTGGACAGGCTCACCATC	TGG	crRNA	B6	chr6: 86.8
gFhit	TAGCAATACGCTACCAGGAA	CGG	crRNA	B6	chr14: 11.3
gPNeo	TCGGCAAGCAGGCATCGCCA	TGG	crRNA	B6	chr14: 73.5
gKlf5+28	GGCTTGTGGTGGAAATAGTA	AGG	crRNA	B6	chr14: 99.6
gKlf5+36	CAAATTAAATTCTGAGCTGG	AGG	crRNA	B6	chr14: 99.6

### Sheet: Table S3 Plasmids
Plasmid Name	Previously Published
pBluescript SK+	Originally created by Stratagene (CA, USA)
pKanCMV-mClover3-mRuby3	Bajar et al. (2016), Addgene #74252
pCAGGS mRuby3	No
dClover2-C1	Bajar et al. (2016), Addgene #54577
pSpCas9(BB)-2A-Puro (pX459)	Ran et al. (2013), Addgene #48139
pX459 + gKlf5	No
Klf5-mClover2 targeting plasmid pBS SK+	No
Klf5-mRuby3 targeting plasmid pBS SK+	No
p15a_Kan_MLS_Rosa26_Short_CRISPRDel	Lusk et al. (2022), Addgene #97008
Rosa26-mRuby3 targeting plasmid	No
Rosa26-mRuby3 targeting plasmid	No
px330_Rosa26_sgRNA vector	Lusk et al. (2022), Addgene #97007
pCBASceI	Richardson et al. (1998), Addgene #26477
pX459 + gS2Neo	No
